# Benchmarking Sequence-Based and AlphaFold-Based Methods for pMHC-II Binding Core Prediction: Distinct Strengths and Consensus Approaches

**DOI:** 10.1101/2024.10.06.616783

**Authors:** Soobon Ko, Honglan Li, Hongeun Kim, Woong-Hee Shin, Junsu Ko, Yoonjoo Choi

## Abstract

**Background:** Interactions between peptide and MHC class II (pMHC-II) are crucial for T-cell recognition and immune responses, as MHC-II molecules present peptide fragments to T cells, enabling the distinction between self and non-self antigens. Accurately predicting the pMHC-II binding core is particularly important because it provides insights into pMHC-II interactions and T-cell receptor engagement. Given the high polymorphism and peptide-binding promiscuity of MHC-II molecules, computational prediction methods are essential for understanding pMHC-II interactions. While sequence-based methods are widely used, recent advances in AlphaFold-based structure prediction have opened new possibilities for improving pMHC-II binding core predictions.

**Results:** We benchmarked four recent pMHC-II prediction methods with a focus on binding core prediction: two sequence-based methods, NetMHCIIpan and DeepMHCII, and two AlphaFold-based structure prediction methods, AlphaFold2 fine-tuned for peptide interactions (AF2-FT) and AlphaFold3 (AF3). The AlphaFold-based methods showed strong performance in predicting positive binders, with AF3 achieving the highest positive recall (0.86) and AF2-FT performing similarly (0.81). However, both methods frequently misclassified unbound peptides as binders. NetMHCIIpan excelled at identifying non-binders, achieving the highest negative recall (0.93), but had lower positive recall (0.44). In contrast, DeepMHCII demonstrated moderate performance without any notable strength. Consensus approaches combining AlphaFold-based methods for binder identification with filtering using NetMHCIIpan improved overall prediction precision (0.94 and 0.87 for known and unknown binding status, respectively).

**Conclusions:** This study highlights the complementary strengths of AlphaFold-based and sequence-based methods for predicting pMHC-II binding core regions. AlphaFold-based methods excel in predicting positive binders, while NetMHCIIpan is highly effective at identifying non-binders. Future research should focus on improving the prediction of unbound peptides for AlphaFold-based models. Since NetMHCIIpan’s binding core predictive ability is already high, future efforts should concentrate on enhancing its binding prediction to further improve overall accuracy.
