## Supplementary File 1 for "Benchmarking Sequence-Based and AlphaFold-Based Methods for pMHC-II Binding Core Prediction: Distinct Strengths and Consensus Approaches"

### Sheet: Dataset_table
PDB code	Alpha chain (MHC)	Beta chain (MHC)	Species	Bound peptide (Positive set)	Unbound peptide (Negative set)
1a6a	MH2 HLA-DRA*0101	HLA-DRB1*0301	Homo sapiens	PVSKMRMATPLLMQA	MVPSRAQATKLLMMP
1bx2	MH2 HLA-DRA*0101	HLA-DRB1*1501	Homo sapiens	ENPVVHFFKNIVTPR	EFHNVKTPVRINPFV
1fv1	MH2 HLA-DRA*0101	HLA-DRB5*0101	Homo sapiens	NPVVHFFKNIVTPRTPPPSQ	PPVINFQKTVFRPTNPPHSV
1h15	MH2 HLA-DRA*0101	HLA-DRB5*0101	Homo sapiens	GGVYHFVKKHVHES	KGHVGYVHFHESKV
1j8h	MH2 HLA-DRA*0101	HLA-DRB1*0401	Homo sapiens	PKYVKQNTLKLAT	LKKTNALQYTVKP
1jk8	MH2 HLA-DQA1*0302	HLA-DQB1*0302	Homo sapiens	LVEALYLVCGERGG	GELAVGEYRLVGLC
1klg	MH2 HLA-DRA*0101	HLA-DRB1*0101	Homo sapiens	GELIGILNAAKVPAD	LNVAAGPILEKGDAI
1klu	MH2 HLA-DRA*0101	HLA-DRB1*0101	Homo sapiens	GELIGTLNAAKVPAD	EAADGKTVGANPLIL
1sjh	MH2 HLA-DRA*0101	HLA-DRB1*0101	Homo sapiens	PEVIPMFSALSEG	SPPEVMLGSFIAE
1t5w	MH2 HLA-DRA*0101	HLA-DRB1*0101	Homo sapiens	AAYSDQATPLLLSPR	QRLSPPAALAYDTLS
2g9h	MH2 HLA-DRA*0101	HLA-DRB1*0101	Homo sapiens	PKYVKQNTLKLAT	VKKYTTLNPQKLA
2nna	HLA-DQA1*0301	HLA-DQB1*0302	Homo sapiens	QQYPSGEGSFQPSQENPQ	SPQFQEGSPEQGQPNSYQ
2q6w	MH2 HLA-DRA*0101	HLA-DRB3*0101	Homo sapiens	AWRSDEALPLGS	EADLSASGRWLP
2seb	MH2 HLA-DRA*0101	HLA-DRB1*0401	Homo sapiens	AYMRADAAAGGA	RAAGAAYAADMG
2wbj	MH2 HLA-DRA 0101	HLA-DRB1*1501	Homo sapiens	DFARVHFISALHGSGG	VDHSFSAAGRGGILFH
3c5j	MH2 HLA-DRA*0101	HLA-DRB3*0301	Homo sapiens	QVIILNHPGQISA	QLNIAIPHVGQIS
3o6f	MH2 HLA-DRA*0101	HLA-DRB1*0401	Homo sapiens	FSWGAEGQRPGFGSGGGSLVPRGSGGGG	QGEVGPGGRFASSGWSSGPFGGRLGGGG
3pdo	MH2 HLA-DRA*0101	HLA-DRB1*0101	Homo sapiens	KPVSKMRMATPLLMQALPM	MLRLALVSKPQTMKPMMAP
3t0e	MH2 HLA-DRA*0101	HLA-DRB1*0101	Homo sapiens	FSWGAEGQRPGFGSGGGSLVPRGSGGGG	QSGAFGGVWGGGSFGRSEGPGPSRLGGG
4h1l	MH2 HLA-DRA*0101	HLA-DRB3*0301	Homo sapiens	QHIRCNIPKRISA	PRNQIKIIRASHC
4h26	MH2 HLA-DRA*0101	HLA-DRB3*0301	Homo sapiens	QWIRVNIPKRI	IWPKINQVRRI
4i5b	MH2 HLA-DRA*0101	HLA-DRB1*0101	Homo sapiens	VVKQNCLKLATK	LLVTQCVNKKKA
4is6	MH2 HLA-DRA*0101	HLA-DRB1*0401	Homo sapiens	WNRQLYPEWTEAQRLD	ETYEWALWNQRPDRQL
4mdj	MH2 HLA-DRA*0101	HLA-DRB1*0402	Homo sapiens	SAVRLRSSVPGVR	SGVRVLPVRSRSA
4ov5	MH2 HLA-DRA*0101	HLA-DRB1*0101	Homo sapiens	GSDARFLRGYHLYA	AHLLYRYGFGARDS
4ozf	MH2 HLA-DQA1*0508	HLA-DQB1*0201	Homo sapiens	APQPELPYPQPGS	SGQPPPLPEYQAP
4ozi	MH2 HLA-DQA1*0501	HLA-DQB1*0201	Homo sapiens	QPFPQPELPYPGS	PYLPEPPFQPQGS
4p4k	MH2 HLA-DPA1*0103	HLA-DPB1*3201	Homo sapiens	QAFWIDLFETIGGGSLVPRGSGGGGSPE	GRLGEPQFVGEFGGSISPGGWTASLIDG
4x5w	MH2 HLA-DRA*0101	HLA-DRB1*0101	Homo sapiens	KPVSKWRMATPLLMQALPM	ASPTMMPLLKMLVPRKQAW
5ks9	MH2 HLA-DQA1*0301	HLA-DQB1*0302	Homo sapiens	APSGEGSFQPSQENPQ	GSESPQGAEPQPSFQN
5ksa	MH2 HLA-DQA1*0501	HLA-DQB1*0302	Homo sapiens	QPQQSFPEQEA	PFQQEQSPEQA
5ksu	MH2 HLA-DQA1*0501	HLA-DQB1*0201	Homo sapiens	PVSKMRMATPLLMQA	TSQMKLPMAMPARLV
5ksv	MH2 HLA-DQA1*0501	HLA-DQB1*0201	Homo sapiens	MATPLLMQALPMGAL	LMQLAGALMPPMLTA
5lax	MH2 HLA-DRA*0101	HLA-DRB1*0401	Homo sapiens	TSKGLFRAAVPSGAS	KGSPSAFTLRASGAV
5ni9	MH2 HLA-DRA*0101	HLA-DRB1*0401	Homo sapiens	KRIAKAVNEKSCNCL	VAKKNEALCNKCRIS
5ujt	MH2 HLA-DQA1*0301	HLA-DQB1*0302	Homo sapiens	GVEELYLVAGEEGCGG	GYLELGEVVAEEGGGC
6atf	MH2 HLA-DRA*0101	HLA-DRB*0102	Homo sapiens	GVYATRSSAVRLR	RVSAAGRSRTVLY
6biy	MH2 HLA-DRA*0101	HLA-DRB1*0404	Homo sapiens	DIFERIASEASRL	SASLAEIRFDERI
6cpn	MH2 HLA-DRA*0101	HLA-DRB1*1101	Homo sapiens	RFYKTLRAEQASQ	RLQQSYATAKRFE
6cpo	MH2 HLA-DRA*0101	HLA-DRB1*1502	Homo sapiens	RFYKTLRAEQASQ	KYALFQQSRTERA
6cqj	MH2 HLA-DRA*0101	HLA-DRB1*0101	Homo sapiens	RFYKTLRAEQASQ	ARFQYAESTKQLR
6dfx	MH2 HLA-DQA1*0301	HLA-DQB1*0305	Homo sapiens	VEELYLVAGEEGCGGGGSLGSP	LPEGGGGGLAVCSLVGYEEESG
6dig	MH2 HLA-DQA1*0102	HLA-DQB1*0610	Homo sapiens	AGNHAAGILTLGK	NALTGKLGAHGAI
6hby	MH2 HLA-DRA*0101	HLA-DRB1*0101	Homo sapiens	ARRPPLAELAALNLSGSRL	LGLALPLRARASPSLERAN
6nix	MH2 HLA-DRA*0101	HLA-DRB1*0401	Homo sapiens	GIAGFKGEQGPKGEP	GEGPGIGPKGKQEAF
6py2	MH2 HLA-DQA1*0201	HLA-DQB1*0201	Homo sapiens	APFSEQEQPVLG	PQPEEGFSQVLA
6u3m	MH2 HLA-DQA1*0501	HLA-DQB1*0201	Homo sapiens	AQPMPMPELPYPGSGGSIEGR	MMIGLQESPRPSPAGYGEPGP
6u3o	MH2 HLA-DQA1*0501	HLA-DQB1*0201	Homo sapiens	AVVQSELPYPEGSGGSIEGR	GLSPSRQGGEAEYPVIVSEG
6xc9	MH2 HLA-DQA1*0301	HLA-DQB1*0302	Homo sapiens	GQVELGGGNAVEVCKGSGGSIEGRGGSGAS	GGRALNASQGEGSSGGGVIGVVKGGCEEGS
6xp6	MH2 HLA-DQA1*0501	HLA-DQB1*0201	Homo sapiens	AAPQPELPYPQPGSGGSIEGRGGSGA	EQGGRGPQSPSAIGPASGEPYAGLPG
7n19	MH1 HLA-DRA*0101	HLA-DRB1*0301	Homo sapiens	GGIGSDNKVTRRGG	RIKDGGRSGGNVGT
1d9k	MH2-AA	MH2-ABk	Mus musculus	GNSHRGAIEWEGIESG	GWSGSGRHEAEENIIG
1f3j	MH2-AAd	H2-AB-NOD	Mus musculus	AMKRHGLDNYRGYS	RHLNAGYMDGRSYK
1iak	MH2-AA*02	H2-ABk	Mus musculus	STDYGILQINSRW	QDSYWRSLIINGT
1muj	MH2-AA	H2-AB1	Mus musculus	GSHSRGLPKPPKPVSKMRMATPLLMQALPMGSGSGS	APMGAKMQKPLLSMSRHRVPSSMSPGGGTGLPKSLP
1r5v	MH2-AAe	H2-EB1k	Mus musculus	ADLIAYPKAATKF	ALAAIKFYATKPD
1r5w	MH2-AAe	H2-EB1k	Mus musculus	ADLIAYFKAATKF	KATYALAAIKFFD
2pxy	MH2-AAu	MH2-ABu	Mus musculus	HSRGGASQYRPSQ	QGRSGQYSSPHRA
3mbe	MH2-AAd	MH2-AB-nod	Mus musculus	GAMKRHGLDNYRGYSLGN	GDYGLNGRYSLARMKGHN
6bga	MH2 H2-EAck	H2-EB1k	Mus musculus	ADSLSFFSSSIKRGGGSLVPRGSGGGGS	SPRGSGFSGIRSFLDSKSGVGGGSSAGL
1jl4	MH2-AA*02	H2-ABk	Chimeric	GNSHRGAIEWEGIESG	ARWNGGGSHIESGIEE
2fse	MH2 HLA-DRA 0101	H2-EBu	Chimeric	AGFKGEQGPKGEPG	PGQGGKEKFGPGAE
3qib	MH2-EAk	MH2-EB1k	Chimeric	ADLIAYLKQATKG	AAKTGIDLQYLAK
3qiw	MH2-EAk	MH2-EB1k	Chimeric	ADLIAYLEQATKG	GEAYLADKQTAIL
4p23	MH2-AA	H2-AB1*01	Chimeric	FEAQKAKANKAVDGGGGSLVPRGSGGGGSE	SAKSERSGEGAGAKLDFGNGKPGQAVGVGG
4p2o	MH2-EAk	H2-EB1b-EB24	Chimeric	ADPADPLAFFSSAIKGGGGSLV	GGPVKLLSDFGISPAAFAGSAD
4p2q	MH2-EAk	MH2-EB1k	Chimeric	ADGLAYFRSSFKGG	KSARLGYGDAFSFG
4p2r	MH2-EAk	MH2-EB1k	Chimeric	ANGVAFFLTPFKA	FAGLANKVTPFAF
4p46	MH2-AA	MH2-AB1*01	Chimeric	FEAQKAKANKAVDGGGGSLVPRGSGGGGSE	LSGEGPNGSSDGAFAGKGGKVKEGAQRGVA
6dfs	MH2-AAd	HLA-DQB1*0605	Chimeric	HLVERLYLVCGEEGA	GGVLRYEELAEHCVL
6dfw	MH2-AAd	HLA-DQB1*0605	Chimeric	HLVERLYLVCGGEGAGGGSLVGGSGGG	LVSLGVGGCGGGALEYGLEGSVGHGGR
6mng	MH2-AA	H2-Ebu	Chimeric	RVSYYGPKTSPVQ	KYGVSYPVPTRQS
